# Chromosome-level genome and the identification of sex chromosomes in Uloborus diversus

**DOI:** 10.1101/2022.06.14.495972

**Authors:** Jeremiah Miller, Aleksey V Zimin, Andrew Gordus

**Affiliations:** Department of Biology, Johns Hopkins University, Baltimore, MD; Department of Biomedical Engineering, Johns Hopkins University, Baltimore, MD; Center for Computational Biology, Johns Hopkins University, Baltimore, MD; Solomon H. Snyder Department of Neuroscience, Johns Hopkins University, Baltimore, MD

## Abstract

The orb-web is a remarkable example of animal architecture that is observed in families of spiders that diverged over 200 million years ago. While several genomes exist for Araneid orb-weavers, none exist for other orb-weaving families, hampering efforts to investigate the genetic basis of this complex behavior. Here we present a chromosome-level genome assembly for the cribellate orb-weaving spider *Uloborus diversus*. The assembly reinforces evidence of an ancient arachnid genome duplication and identifies complete open reading frames for every class of spidroin gene, which encode the proteins that are the key structural components of spider silks. We identified the two X chromosomes for *U. diversus* and identify candidate sex-determining genes. This chromosome-level assembly will be a valuable resource for evolutionary research into the origins of orb-weaving, spidroin evolution, chromosomal rearrangement, and chromosomal sex-determination in spiders.
