## Supplementary material for "Chromosome-level genome and the identification of sex chromosomes in Uloborus diversus": Table S1

### Sheet: Sheet1
Table 1. Comparison of Genome Statistics for Published Genomes
Species	Total Sequence Length	Total Ungapped Length	Number of Scaffolds	Scaffold N50	Scaffold L50	Number of Contigs	Contig N50	Contig L50	Total Number of Chromosomes and Plastids	Number of Componenet Sequences	GenBank Accession	Reference
Uloborus diversus	2151890133	2151304433	1586	185519777	5	7197	496769	1133	11	21318		This paper
Acanthoscurria geniculata	7187402394	5102162438	4986575	20294	67646	12478692	541	2438117	0	4986575	GCA_000661875.1	Sanggaard, et al. (2014)
Anelosimus studiosus	2033432615	1546587525	956665	4793	111449	3009361	1132	331491	0	956665	GCA_008297655.1	Purcell and Pruitt, (2019)
Araneus ventricosus	3656621265	3574211661	300721	59619	9087	408961	22999	35035	0	300721	GCA_013235015.1	Kono, et al. (2019)
Argiope bruennichi	1670285661	1669116561	2231	124235998	7	13992	284772	1702	13	2231	GCA_015342795.1	Sheffer, et al. (2020)
Argyrodes miniaceus	35580000	ND	706458	618	22604	7051281	ND	ND	0	706.458	N/A	Li, et al. (2022)
Caerostris darwini	1501919382	1497421804	15733	440877	918	23159	330291	1252	0	15733	GCA_021605075.1	Kono, et al. (2021)
Caerostris extrusa	1420656204	1420654963	21729	98474	4433	21742	98430	4434	0	21729	GCA_021605095.1	Kono, et al. (2021)
Dolomedes plantarius	2780156309	2779344424	437	216720617	6	3217	2276774	333	14	437	GCA_097164885.1	No current papers
Dysdera silvatica	1365686336	1356102777	15360	174235172	4	96733	21954	18746	0	15360	GCA_006491805.2	Escuer, et al. (2022)
Hylyphantes gramminicola	936076414	935210914	103	77076427	6	1834	785493	361	13	103	GCA_023701765.1	Zhu, et al. (2022)
Latrodectus hesperus	1233806489	1206197093	161595	39474	7336	201508	15961	19507	0	201508	GCA_000697925.2	No current papers
Loxosceles reclusa	3262478678	1793252803	143665	63237	13723	1317723	1834	269599	0	143665	GCA_001188405.1	No current papers
Meta bourneti	1382750151	1382655351	471	104066336	7	8589329	945	45	14	471	GCA_933210814.1	No current papers
Nephila pilipes	2694500076	2611305331	132898	292147	1975	199172	41840	16704	0	132898	GCA_019974015.1	Kono, et al. (2021)
Oedothorax gibbosus	821427276	821376276	7802	979336	220	7802	979336	220	13	7802	GCA_019343175.1	Hendrickx, et al. (2022)
Parasteatoda tepidariorum	1228972128	1209990961	59853	765179	414	84235	66479	5082	0	84235	GCA_000365465.3	Schwager, et al. (2017)
Pardosa pseudoannulata	4207954893	4079843331	609908	711396	1602	810465	23226	48324	0	609908	GCA_008065355.1	Yu, et al. (2019)
Stegodyphus dumicola	2551871595	2551871244	16531	254130	2973	16535	254130	2973	0	16531	GCA_010614865.1	Liu, et al. (2019)
Stegodyphus mimosarum	2738704917	2694162817	68653	480636	1734	174164	40146	20512	0	174164	GCA_000611955.2	Sanggaard, et al. (2014)
Tetragnatha kuaiensis	1085571486	ND	3925	1906253	159	132391	8246	20425	ND	6292	N/A	Cerca, et al. (2021)
Trichonephila antipodiana	2294533288	2293910488	377	172892172	6	6602	1138156	536	13	377	N/A	Fan, et al. (2021)
Trichonephila clavata	2497895991	2441822125	39792	112987	5596	41654	99660	6237	0	39792	GCA_019973975.1	Kono, et al. (2021)
Trichonephila clavipes	2874350602	2874349806	21438	738925	1112	21446	737747	1113	0	21438	GCA_019973935.1	Kono, et al. (2021)
Trichonephila inaurata madigascariensis	2507041000	2368746933	28263	231352	2910	137620	37557	15638	0	28263	GCA_019973955.1	Kono, et al. (2021)
