## Supplementary material for "Chromosome-level genome and the identification of sex chromosomes in Uloborus diversus": Table S4

### Sheet: Sheet1
Table S4. Mitogenome Sequences Used for NOVOplasty Seeds
Accession	Species	Reference
KU365988	Araneus angulatus	Wang, et al. (2019)
KX290739	Agelena silvatica	Zhu and Zhang (2017)
KM588668	Araneus ventricosus	Wang, et al. (2014)
KJ907736	Argyroneta aquatica	Liu, et al. (2015)
KP402247	Carrhotus xanthogramma	Fang, et al. (2016)
EU523753	Hypochilus thorelli	Masta and Boore (2008)
MN072398	Lyrognathus crotalus	Kumar, et al. (2020)
KP100667	Neoscona theisi	Li, et al. (2016)
AY309259	Ornithoctonus huwena	Qiu, et al. (2005)
KM272950	Oxyopes sertatus	Pan, et al. (2014)
KM507783	Oxytate striatipes	Kim, et al. (2014)
KM114573	Selenops bursarius	Pan, et al. (2016)
KM504983	Tetragnatha maxillosa	Tian, et al. (2016)
KP100666	Wadicosa fidelis	Wang, et al. (2016)
