## Supplementary material for "Chromosome-level genome and the identification of sex chromosomes in Uloborus diversus": Table S5

### Sheet: Sheet1
Table S5. Spidroin Protein Sequences Used in BLAST Searches
Accession	Species	Spidroin	Region
ADM14323.1	Agelenopsis aperta	TuSp1	C-terminal
ADM14330.1	Agelenopsis aperta	TuSp1	N-terminal
AAT08436.1	Agelenopsis aperta	MaSp1	C-terminal
ADM14324.1	Agelenopsis aperta	MaSp1	N-terminal
AWK58689.1	Araneus diadematus	AcSp1 variant 3	N-terminal
AMK48674.1	Araneus diadematus	AgSp1	C-terminal
AWK58735.1	Araneus diadematus	Flag variant 2	N-terminal
AWK58658.1	Araneus diadematus	PySp1 variant 1	N-terminal
AAX45294.1	Araneus gemmoides	TuSp1	C-terminal
GBN70256.1	Araneus ventricosus	AcSp	C-terminal
AAR13811.1	Argiope amoena	MaSp2	C-terminal
AWK58686.1	Argiope argentata	AcSp1 variant 3	N-terminal
AWK58732.1	Argiope argentata	Flag variant 1b	N-terminal
AFM29836.1	Argiope argentata	MiSp	C-terminal
AQR58363.1	Argiope argentata	PySp1	N-terminal
AAY28942.1	Argiope aurantia	TuSp1	C-terminal
AAK30592.1	Argiope aurantia	MaSp2	C-terminal
AFN54362.1	Argiope bruennichi	MaSp1	C-terminal
AFN54363.1	Argiope bruennichi	MaSp2	Complete
AAR83925.1	Argiope trifasciata	AcSp1	C-terminal
AAK30593.1	Argiope trifasciata	Flag	C-terminal
AAK30595.1	Argiope trifasciata	MaSp1	C-terminal
AAZ15371.1	Argiope trifasciata	MaSp2	C-terminal
AAZ15371.1	Argiope trifasciata	MaSp2	N-terminal
ADN39425.1	Argiope trifasciata	PySp	C-terminal
AAY28944.1	Cyrtophora moluccensis	TuSp1	C-terminal
AGQ04592.1	Cyrtophora moluccensis	MaSp1	C-terminal
AAY28934.1	Deinopis spinosa	TuSp1	C-terminal
ABD61594.1	Deinopis spinosa	MaSp2b	C-terminal
ADM14315.1	Diguetia canities	MaSp1	N-terminal
CAJ90517.1	Euprothenops australis	MaSp1	N-terminal
CAM32249.1	Euprothenops australis	MaSp2	C-terminal
AAK30601.1	Gasteracantha cancriformis	MaSp2	C-terminal
AAZ15320.1	Latrodectus geometricus	MaSp1-like	C-terminal
ABY67428.1	Latrodectus geometricus	MaSp1	N-terminal
AAK30604.1	Latrodectus geometricus	MaSp2	C-terminal
AFX83558.1	Latrodectus hesperus	AcSp1	C-terminal
AWK58720.1	Latrodectus hesperus	AgSp1 variant 1	N-terminal
AAZ15706.1	Latrodectus hesperus	Egg case fibroin	C-terminal
ABD24296.1	Latrodectus hesperus	TuSp1	N-terminal
ABR68856.1	Latrodectus hesperus	MaSp1	Complete
ABR68855.1	Latrodectus hesperus	MaSp2	Complete
ACB29694.1	Latrodectus hesperus	MiSp1-like	C-terminal
ADM14321.1	Latrodectus hesperus	MiSp	N-terminal
ACV41934.1	Latrodectus hesperus	PySp1	C-terminal
AWK58659.1	Latrodectus hesperus	PySp variant 1	N-terminal
AAV48940.1	Macrothele holsti	MaSp1	C-terminal
ADM14320.1	Metepeira grandiosa	MiSp	C-terminal
ADN39427.1	Nephia clavipes	PySp	C-terminal
AAK30607.1	Nephila madagascariensis	MaSp2	C-terminal
AAV48926.1	Nephila pilipes	MaSp1	C-terminal
ABR37273.1	Nephilingys cruentata	Flag	C-terminal
BCI65248.1	Octonoba grandiprojecta	CrSp	N-terminal
BCI65260.1	Octonoba sybotides	CrSp	N-terminal
BCI65270.1	Octonoba varians	CrSp	N-terminal
AAV48929.1	Octonoba varians	MaSp1	C-terminal
BCI65282.1	Octonoba yesoensis	CrSp	N-terminal
AWK58692.1	Parasteatoda tepidariorum	AcSp1 variant 1	N-terminal
ADE74592.1	Peucetia viridans	MaSp1	C-terminal
AAV48939.1	Psechrus sinensis	MaSp1	C-terminal
AWK58693.1	Steatoda grossa	AcSp1 variant 1	N-terminal
AWK58721.1	Steatoda grossa	AgSp1 variant 1	N-terminal
AWK58683.1	Steatoda grossa	MiSp variant 2	N-terminal
AWK58661.1	Steatoda grossa	PySp1 variant 1	N-terminal
AAK30614.1	Tetragnatha kauaiensis	MaSp1	C-terminal
AAK30615.1	Tetragnatha versicolor	MaSp1	C-terminal
ACI23395.1	Trichonephila antipodiana	CySp1	N-terminal
BAE54450.1	Trichonephila clavata	CySp1	C-terminal
BAE54451.1	Trichonephila clavata	CySp1	N-terminal
AMK48677.1	Trichonephila clavipes	AgSp1	C-terminal
PRD26655.1	Trichonephila clavipes	AgSp1	N-terminal
AAC38847.1	Trichonephila clavipes	Flag	C-terminal
AAT75313.1	Trichonephila clavipes	MaSp2	C-terminal
ACF19413.1	Trichonephila clavipes	MaSp2	N-terminal
AAC14589.1	Trichonephila clavipes	MiSp	C-terminal
AWK58680.1	Trichonephila clavipes	MiSp	N-terminal
AWK58660.1	Trichonephila clavipes	PySp	N-terminal
AAF36092.1	Trichonephila inaurata	Flag	C-terminal
AAZ15322.1	Trichonephila inaurata	MaSp2	N-terminal
AAK30609.1	Trichonephila senegalensis	MaSp2	C-terminal
ABD61598.1	Uloborus diversus	AcSp1	C-terminal
AAY28933.1	Uloborus diversus	CySp1	C-terminal
ABD61596.1	Uloborus diversus	MaSp1	C-terminal
ABD61597.1	Uloborus diversus	MiSp	C-terminal
