## Supplementary material for "Chromosome-level genome and the identification of sex chromosomes in Uloborus diversus": Table S6

### Sheet: Sheet1
Table S6. Summary of Common Sex-Linked Annotations
U. diversus	S.mimosarum	A. bruennichi	DNA/RNA binding
mRNA5843	CUFF.5438.1_Ste	KAF8790369.1
mRNA5844	CUFF.5477.1_Ste	KAF8790373.1
mRNA5846	CUFF.47034.1_Ste	KAF8790566.1
mRNA5850	CUFF.47045.1_Ste	KAF8790568.1
mRNA5851	CUFF.47017.1_Ste	KAF8790569.1
mRNA5859	CUFF.26108.1_Ste	KAF8791416.1
mRNA5862	CUFF.19159.1_Ste	KAF8791228.1
mRNA5891	CUFF.54671.3_Ste	KAF8784393.1
mRNA5899	CUFF.41879.3_Ste	KAF8784387.1
mRNA5908	CUFF.49381.1_Ste	KAF8790352.1
mRNA5914	CUFF.32313.1_Ste	KAF8791646.1
mRNA5918	CUFF.57627.1_Ste	KAF8791566.1
mRNA5928	CUFF.56703.1_Ste	KAF8790316.1
mRNA5929	CUFF.55690.1_Ste	KAF8790318.1
mRNA5934	CUFF.55685.1_Ste	KAF8790323.1
mRNA5980	CUFF.70958.3_Ste	KAF8790781.1
mRNA5984	CUFF.41912.1_Ste	KAF8790783.1
mRNA5986	CUFF.41932.1_Ste	KAF8790790.1
mRNA6006	CUFF.11948.2_Ste	KAF8790806.1
mRNA6023	CUFF.32088.1_Ste	KAF8791202.1
mRNA6024	CUFF.32090.1_Ste	KAF8791198.1
mRNA6035	CUFF.32105.1_Ste	KAF8791226.1
mRNA6042	CUFF.11951.1_Ste	KAF8790265.1
mRNA6053	CUFF.47306.1_Ste	KAF8790805.1
mRNA6062	CUFF.22957.1_Ste	KAF8790497.1
mRNA6071	CUFF.19533.1_Ste	KAF8789992.1
mRNA6072	CUFF.19534.1_Ste	KAF8789994.1
mRNA6076	CUFF.19524.1_Ste	KAF8789999.1
mRNA6078	CUFF.19513.1_Ste	KAF8790000.1
mRNA6098	CUFF.47347.1_Ste	KAF8791415.1
mRNA6118	CUFF.56864.1_Ste	KAF8790847.1
mRNA6120	CUFF.56872.2_Ste	KAF8790854.1
mRNA6134	CUFF.56843.1_Ste	KAF8790711.1
mRNA6138	CUFF.37172.1_Ste	KAF8790750.1
mRNA6146	CUFF.53800.1_Ste	KAF8791316.1
mRNA6154	CUFF.53790.1_Ste	KAF8791321.1
mRNA6155	CUFF.53772.1_Ste	KAF8791322.1
mRNA6159	CUFF.63411.2_Ste	KAF8790309.1
mRNA6182	CUFF.16600.1_Ste	KAF8791136.1
mRNA6186	CUFF.16621.1_Ste	KAF8791139.1
mRNA6196	CUFF.31904.1_Ste	KAF8791420.1
mRNA6199	CUFF.49154.1_Ste	KAF8791417.1
mRNA6232	CUFF.78344.1_Ste	KAF8785393.1
mRNA6234	CUFF.78311.1_Ste	KAF8785394.1
mRNA6236	CUFF.78302.1_Ste	KAF8785397.1
mRNA6237	CUFF.21117.1_Ste	KAF8785384.1
mRNA6238	CUFF.21111.1_Ste	KAF8785383.1
mRNA6239	CUFF.21129.3_Ste	KAF8785381.1
mRNA6240	CUFF.21135.1_Ste	KAF8785380.1
mRNA6247	CUFF.21110.1_Ste	KAF8785370.1
mRNA6250	CUFF.21065.1_Ste	KAF8785368.1
mRNA6259	CUFF.4365.1_Ste	KAF8790955.1
mRNA6274	CUFF.58004.1_Ste	KAF8790957.1
mRNA6283	CUFF.41971.1_Ste	KAF8790277.1
mRNA6299	CUFF.27154.1_Ste	KAF8790963.1
mRNA6303	CUFF.45789.2_Ste	KAF8790014.1
mRNA6319	CUFF.37166.1_Ste	KAF8790749.1
mRNA6330	CUFF.56830.1_Ste	KAF8790948.1
mRNA6335	CUFF.43310.4_Ste	KAF8790582.1
mRNA6350	CUFF.83953.1_Ste	KAF8790654.1
mRNA6367	CUFF.7188.1_Ste	KAF8790691.1
mRNA6382	CUFF.7204.1_Ste	KAF8790694.1
mRNA6391	CUFF.27677.1_Ste	KAF8790547.1
mRNA6426	CUFF.51299.1_Ste	KAF8790555.1
mRNA6434	CUFF.61119.1_Ste	KAF8790559.1
mRNA6446	CUFF.47039.1_Ste	KAF8790562.1
mRNA6454	CUFF.52425.2_Ste	KAF8790358.1
mRNA6458	CUFF.45516.1_Ste	KAF8790364.1
mRNA6495	CUFF.60309.1_Ste	KAF8791482.1
mRNA6540	CUFF.23805.1_Ste	KAF8790145.1
mRNA6547	CUFF.48426.1_Ste	KAF8791510.1
mRNA6555	CUFF.48484.1_Ste	KAF8791509.1
mRNA6556	CUFF.15855.2_Ste	KAF8790631.1
mRNA6557	CUFF.15846.1_Ste	KAF8790630.1
mRNA6558	CUFF.15849.1_Ste	KAF8790671.1
mRNA6563	CUFF.15886.1_Ste	KAF8790668.1
mRNA6579	CUFF.41979.1_Ste	KAF8790274.1
mRNA6585	CUFF.48180.1_Ste	KAF8790825.1
mRNA6591	CUFF.19397.1_Ste	KAF8790826.1
mRNA6595	CUFF.27676.1_Ste	KAF8790545.1
mRNA6613	CUFF.49213.1_Ste	KAF8791454.1
mRNA6632	CUFF.32156.2_Ste	KAF8785061.1
mRNA6638	CUFF.25823.1_Ste	KAF8791392.1
mRNA6645	CUFF.31091.1_Ste	KAF8784303.1
mRNA6646	CUFF.73469.1_Ste	KAF8784299.1
mRNA6654	CUFF.73683.1_Ste	KAF8784322.1
mRNA6659	gene.g56927.t1.1_Ste	KAF8784324.1
mRNA6663	CUFF.73577.1_Ste	KAF8784250.1
mRNA6685	CUFF.16414.2_Ste	KAF8789968.1
mRNA6687	CUFF.19520.1_Ste	KAF8790002.1
mRNA6692	CUFF.34128.1_Ste	KAF8791548.1
mRNA6693	CUFF.11646.1_Ste	KAF8790076.1
mRNA6701	CUFF.73528.1_Ste	KAF8790086.1
mRNA6702	CUFF.73511.1_Ste	KAF8790085.1
mRNA6732	CUFF.63479.1_Ste	KAF8790312.1
mRNA6748	CUFF.45283.1_Ste	KAF8790092.1
mRNA6766	CUFF.48419.1_Ste	KAF8791516.1
mRNA6767	CUFF.74677.1_Ste	KAF8791182.1
mRNA6768	CUFF.74689.1_Ste	KAF8791181.1
mRNA6771	CUFF.76711.1_Ste	KAF8791178.1
mRNA6784	CUFF.22475.1_Ste	KAF8790892.1
mRNA6785	CUFF.22457.1_Ste	KAF8790894.1
mRNA6803	CUFF.27156.1_Ste	KAF8790949.1
mRNA6830	CUFF.60305.1_Ste	KAF8791480.1
mRNA6832	CUFF.49707.1_Ste	KAF8791460.1
mRNA6835	CUFF.49666.1_Ste	KAF8791462.1
mRNA6882	CUFF.45683.1_Ste	KAF8785829.1
mRNA6889	CUFF.8619.1_Ste	KAF8784636.1
mRNA6931	CUFF.15252.1_Ste	KAF8784415.1
mRNA6943	CUFF.50885.1_Ste	KAF8790509.1
mRNA6952	CUFF.14180.1_Ste	KAF8790500.1
mRNA6953	CUFF.14170.1_Ste	KAF8790499.1
mRNA6958	CUFF.17379.2_Ste	KAF8790105.1
mRNA6972	CUFF.64551.2_Ste	KAF8791332.1
mRNA6987	CUFF.48138.1_Ste	KAF8790530.1
mRNA6993	CUFF.73324.1_Ste	KAF8790616.1	SOX-6 like transcription factor
mRNA7021	CUFF.53442.1_Ste	KAF8790513.1
mRNA7025	CUFF.53431.1_Ste	KAF8790516.1
mRNA7030	CUFF.22396.1_Ste	KAF8786005.1
mRNA7031	CUFF.22393.1_Ste	KAF8786007.1
mRNA7034	CUFF.22486.1_Ste	KAF8786009.1
mRNA7036	CUFF.22485.1_Ste	KAF8786010.1
mRNA7038	CUFF.53016.1_Ste	KAF8786013.1
mRNA7046	CUFF.2945.1_Ste	KAF8785419.1
mRNA7047	CUFF.2921.1_Ste	KAF8785420.1
mRNA7050	CUFF.2931.1_Ste	KAF8785421.1
mRNA7051	CUFF.2900.1_Ste	KAF8785440.1
mRNA7058	CUFF.2914.2_Ste	KAF8785579.1
mRNA7073	CUFF.46847.1_Ste	KAF8785488.1
mRNA7091	CUFF.81819.1_Ste	KAF8785970.1
mRNA7111	CUFF.70229.1_Ste	KAF8785132.1
mRNA7114	CUFF.70231.1_Ste	KAF8785133.1
mRNA7124	CUFF.8389.1_Ste	KAF8785706.1
mRNA7125	CUFF.39777.2_Ste	KAF8785704.1
mRNA7135	CUFF.53098.1_Ste	KAF8785744.1
mRNA7140	CUFF.53125.1_Ste	KAF8785746.1
mRNA7142	CUFF.80656.2_Ste	KAF8785750.1
mRNA7155	CUFF.54613.2_Ste	KAF8785096.1
mRNA7156	CUFF.47374.1_Ste	KAF8785090.1
mRNA7157	CUFF.42338.2_Ste	KAF8785754.1
mRNA7167	CUFF.20756.1_Ste	KAF8785135.1
mRNA7171	CUFF.9211.1_Ste	KAF8785862.1
mRNA7177	CUFF.3034.2_Ste	KAF8784440.1
mRNA7204	CUFF.22514.1_Ste	KAF8790645.1
mRNA7215	CUFF.61420.1_Ste	KAF8790407.1
mRNA7218	CUFF.61410.1_Ste	KAF8790406.1
mRNA7234	CUFF.61425.1_Ste	KAF8790408.1
mRNA7243	CUFF.17435.1_Ste	KAF8790411.1
mRNA7245	CUFF.17444.1_Ste	KAF8790419.1
mRNA7267	CUFF.48038.1_Ste	KAF8790534.1
mRNA7275	CUFF.55240.1_Ste	KAF8790520.1
mRNA7278	CUFF.82636.1_Ste	KAF8785944.1
mRNA7280	CUFF.82637.2_Ste	KAF8785945.1
mRNA7285	CUFF.76808.1_Ste	KAF8785824.1
mRNA7301	CUFF.32854.2_Ste	KAF8785043.1
mRNA7328	CUFF.9267.1_Ste	KAF8785303.1
mRNA7329	CUFF.9241.1_Ste	KAF8785304.1
mRNA7330	CUFF.9275.1_Ste	KAF8785306.1
mRNA7333	CUFF.9259.1_Ste	KAF8785299.1
mRNA7334	CUFF.22410.1_Ste	KAF8785658.1
mRNA7338	CUFF.22413.1_Ste	KAF8785661.1
mRNA7348	CUFF.65980.1_Ste	KAF8790523.1
mRNA7350	CUFF.9186.1_Ste	KAF8785971.1
mRNA7355	CUFF.13330.1_Ste	KAF8785978.1
mRNA7360	CUFF.9214.1_Ste	KAF8785977.1
mRNA7365	CUFF.44058.1_Ste	KAF8785972.1
mRNA7367	CUFF.44062.1_Ste	KAF8785975.1
mRNA7377	CUFF.62500.1_Ste	KAF8784294.1
mRNA7382	CUFF.66856.1_Ste	KAF8785270.1
mRNA7398	CUFF.46870.1_Ste	KAF8785298.1
mRNA7399	CUFF.9196.1_Ste	KAF8785863.1
mRNA7408	CUFF.54453.1_Ste	KAF8790498.1
mRNA7422	CUFF.81789.1_Ste	KAF8784421.1
mRNA7445	CUFF.40250.1_Ste	KAF8784398.1
mRNA7456	CUFF.40241.1_Ste	KAF8784399.1
mRNA7527	CUFF.20444.1_Ste	KAF8785148.1
mRNA7528	CUFF.20551.2_Ste	KAF8785150.1
mRNA7543	CUFF.26886.1_Ste	KAF8785694.1
mRNA7548	CUFF.44150.1_Ste	KAF8785690.1
mRNA7619	CUFF.17297.1_Ste	KAF8790104.1
mRNA7620	CUFF.17287.2_Ste	KAF8790619.1
mRNA7638	CUFF.7069.1_Ste	KAF8785604.1	abdA transcription factor
mRNA7683	CUFF.80752.1_Ste	KAF8785619.1	hox3 transcription factor
mRNA7687	CUFF.80742.1_Ste	KAF8785620.1	pb transcription factor
mRNA7701	CUFF.25199.2_Ste	KAF8785629.1
mRNA7704	CUFF.69831.2_Ste	KAF8786033.1
mRNA7706	CUFF.69851.1_Ste	KAF8786032.1
mRNA7711	CUFF.79573.2_Ste	KAF8786028.1
mRNA7725	CUFF.33370.1_Ste	KAF8785665.1
mRNA7728	CUFF.44398.1_Ste	KAF8785553.1
mRNA7731	CUFF.79428.1_Ste	KAF8786001.1
mRNA7732	CUFF.79435.1_Ste	KAF8786002.1
mRNA7733	CUFF.79127.1_Ste	KAF8786003.1
mRNA7737	CUFF.41949.1_Ste	KAF8785528.1
mRNA7751	CUFF.76188.1_Ste	KAF8785346.1
mRNA7758	CUFF.82414.1_Ste	KAF8785592.1
mRNA7771	CUFF.40125.1_Ste	KAF8785763.1
mRNA7774	CUFF.40126.1_Ste	KAF8785764.1
mRNA7776	CUFF.40143.1_Ste	KAF8785765.1
mRNA7778	CUFF.40163.2_Ste	KAF8784911.1
mRNA7785	CUFF.65378.1_Ste	KAF8784912.1
mRNA7786	CUFF.65379.1_Ste	KAF8784914.1
mRNA7790	CUFF.11598.1_Ste	KAF8784918.1
mRNA7792	CUFF.79498.2_Ste	KAF8784923.1
mRNA7794	CUFF.79506.1_Ste	KAF8784921.1
mRNA7795	CUFF.79496.1_Ste	KAF8784920.1
mRNA7803	CUFF.26103.1_Ste	KAF8790234.1
mRNA7804	CUFF.26084.1_Ste	KAF8790235.1
mRNA7805	CUFF.26067.1_Ste	KAF8790241.1
mRNA7806	CUFF.26063.1_Ste	KAF8790242.1
mRNA7812	CUFF.12926.1_Ste	KAF8790602.1
mRNA7816	CUFF.12919.1_Ste	KAF8790618.1
mRNA7824	CUFF.70199.1_Ste	KAF8785647.1
mRNA7835	CUFF.74455.1_Ste	KAF8791630.1
mRNA7836	CUFF.74460.1_Ste	KAF8791631.1
mRNA7837	CUFF.74472.2_Ste	KAF8791641.1
mRNA7857	CUFF.47206.1_Ste	KAF8790031.1
mRNA7870	CUFF.19563.1_Ste	KAF8790004.1
mRNA7893	CUFF.55725.4_Ste	KAF8790066.1
mRNA7897	CUFF.40623.1_Ste	KAF8791489.1
mRNA7898	CUFF.40633.1_Ste	KAF8791487.1
mRNA7926	CUFF.49401.1_Ste	KAF8790346.1
mRNA7981	CUFF.16754.1_Ste	KAF8790268.1
mRNA7983	CUFF.47838.1_Ste	KAF8791130.1
mRNA7985	CUFF.47864.2_Ste	KAF8791126.1
mRNA7987	CUFF.47871.1_Ste	KAF8791125.1
mRNA7988	CUFF.57395.1_Ste	KAF8791122.1
mRNA7992	CUFF.57084.1_Ste	KAF8791118.1
mRNA8005	CUFF.47859.1_Ste	KAF8791132.1
mRNA8006	CUFF.19953.1_Ste	KAF8784729.1
mRNA8031	CUFF.51218.1_Ste	KAF8790295.1
mRNA8036	CUFF.28407.1_Ste	KAF8790301.1
mRNA8038	CUFF.55333.1_Ste	KAF8790420.1
mRNA8047	CUFF.11954.1_Ste	KAF8790272.1
mRNA16051	CUFF.58795.1_Ste	KAF8784661.1
mRNA16053	CUFF.58773.1_Ste	KAF8784660.1
mRNA16054	CUFF.63001.1_Ste	KAF8785104.1
mRNA16056	CUFF.63020.1_Ste	KAF8785047.1
mRNA16058	CUFF.63004.1_Ste	KAF8785048.1
mRNA16063	CUFF.62992.1_Ste	KAF8785050.1
mRNA16065	CUFF.63014.3_Ste	KAF8785052.1
mRNA16069	CUFF.53106.1_Ste	KAF8790384.1
mRNA16080	CUFF.16683.1_Ste	KAF8784402.1
mRNA16083	CUFF.37046.1_Ste	KAF8784569.1
mRNA16084	CUFF.37081.1_Ste	KAF8784568.1
mRNA16088	CUFF.16668.1_Ste	KAF8784622.1
mRNA16092	CUFF.37054.1_Ste	KAF8784620.1
mRNA16101	CUFF.10445.1_Ste	KAF8784361.1
mRNA16102	CUFF.10467.1_Ste	KAF8784360.1
mRNA16113	CUFF.45984.1_Ste	KAF8784359.1
mRNA16175	CUFF.61364.2_Ste	KAF8784566.1
mRNA16187	CUFF.14461.1_Ste	KAF8784558.1
mRNA16199	CUFF.51147.1_Ste	KAF8785025.1
mRNA16203	CUFF.11186.1_Ste	KAF8784902.1
mRNA16221	CUFF.22086.1_Ste	KAF8784339.1
mRNA16227	CUFF.22118.3_Ste	KAF8784335.1
mRNA16235	CUFF.22094.3_Ste	KAF8784331.1
mRNA16238	CUFF.22063.1_Ste	KAF8784329.1
mRNA16248	CUFF.22088.2_Ste	KAF8784439.1
mRNA16250	CUFF.22077.1_Ste	KAF8784982.1
mRNA16287	CUFF.44008.1_Ste	KAF8784552.1
mRNA16294	CUFF.44002.1_Ste	KAF8784551.1
mRNA16297	CUFF.44006.1_Ste	KAF8784549.1
mRNA16307	CUFF.28990.1_Ste	KAF8784547.1
mRNA16309	CUFF.29000.1_Ste	KAF8784546.1
mRNA16310	CUFF.28993.1_Ste	KAF8784545.1
mRNA16337	CUFF.4212.1_Ste	KAF8784539.1
mRNA16343	CUFF.4213.1_Ste	KAF8784538.1
mRNA16344	CUFF.4199.1_Ste	KAF8784560.1
mRNA16347	CUFF.4191.1_Ste	KAF8784562.1
mRNA16348	CUFF.4193.1_Ste	KAF8784564.1
mRNA16355	CUFF.21090.1_Ste	KAF8784956.1
mRNA16356	CUFF.21048.1_Ste	KAF8784955.1
mRNA16374	CUFF.17388.1_Ste	KAF8785568.1
mRNA16385	CUFF.19820.3_Ste	KAF8785450.1
mRNA16396	CUFF.57152.1_Ste	KAF8785458.1
mRNA16397	CUFF.41697.1_Ste	KAF8784708.1
mRNA16407	CUFF.41680.1_Ste	KAF8784710.1
mRNA16425	CUFF.64823.2_Ste	KAF8785066.1
mRNA16475	CUFF.49147.1_Ste	KAF8785062.1
mRNA16482	CUFF.73619.1_Ste	KAF8785083.1
mRNA16489	CUFF.64802.1_Ste	KAF8785068.1
mRNA16505	CUFF.61474.1_Ste	KAF8784857.1
mRNA16514	CUFF.61429.1_Ste	KAF8784843.1
mRNA16573	CUFF.3954.1_Ste	KAF8784730.1
mRNA16600	CUFF.56940.1_Ste	KAF8784571.1
mRNA16602	CUFF.60094.1_Ste	KAF8784764.1
mRNA16635	CUFF.60113.1_Ste	KAF8784762.1
mRNA16659	CUFF.45285.1_Ste	KAF8784756.1
mRNA16686	CUFF.57086.1_Ste	KAF8785462.1
mRNA16691	CUFF.71503.1_Ste	KAF8784490.1
mRNA16704	CUFF.22045.1_Ste	KAF8784477.1
mRNA16711	CUFF.22025.1_Ste	KAF8784469.1
mRNA16713	CUFF.22048.1_Ste	KAF8784963.1
mRNA16725	CUFF.22061.1_Ste	KAF8784979.1
mRNA16726	CUFF.22056.1_Ste	KAF8784980.1
mRNA16731	CUFF.22027.1_Ste	KAF8784964.1
mRNA16741	CUFF.17372.1_Ste	KAF8785560.1
mRNA16744	CUFF.32693.1_Ste	KAF8784957.1
mRNA16771	CUFF.38318.1_Ste	KAF8784382.1
mRNA16772	CUFF.38438.1_Ste	KAF8784381.1
mRNA16784	CUFF.15358.2_Ste	KAF8784375.1
mRNA16788	CUFF.15851.1_Ste	KAF8790458.1
mRNA16836	CUFF.74692.1_Ste	KAF8791327.1
mRNA16849	CUFF.30738.1_Ste	KAF8785453.1
mRNA16874	CUFF.83056.1_Ste	KAF8784777.1
mRNA16880	gene.g24728.t1.1_Ste	KAF8784261.1
mRNA16901	CUFF.59417.2_Ste	KAF8784769.1
mRNA16911	CUFF.56273.1_Ste	KAF8785447.1
mRNA16917	CUFF.76211.1_Ste	KAF8790947.1
mRNA16919	CUFF.74685.1_Ste	KAF8791326.1
mRNA16958	CUFF.41876.1_Ste	KAF8784977.1
mRNA16987	CUFF.53064.1_Ste	KAF8784410.1
mRNA17000	CUFF.53070.1_Ste	KAF8784408.1
mRNA17013	CUFF.66687.2_Ste	KAF8784535.1
mRNA17030	CUFF.3965.2_Ste	KAF8784653.1
mRNA17041	CUFF.58786.1_Ste	KAF8784656.1
mRNA17130	CUFF.42356.1_Ste	KAF8784945.1
mRNA17219	CUFF.30742.2_Ste	KAF8785360.1
mRNA17227	CUFF.30721.1_Ste	KAF8785361.1
mRNA17268	CUFF.30717.1_Ste	KAF8785358.1
mRNA17285	CUFF.81796.3_Ste	KAF8784649.1
mRNA17292	CUFF.31301.1_Ste	KAF8784509.1
mRNA17302	CUFF.16705.1_Ste	KAF8784521.1
mRNA17304	CUFF.16728.1_Ste	KAF8784520.1
mRNA17305	CUFF.66637.1_Ste	KAF8784533.1
mRNA17338	CUFF.1295.1_Ste	KAF8784525.1
mRNA17370	CUFF.42547.1_Ste	KAF8784518.1
mRNA17437	CUFF.53109.1_Ste	KAF8784600.1
mRNA17444	CUFF.44650.1_Ste	KAF8784607.1
mRNA17448	CUFF.65261.1_Ste	KAF8784609.1
mRNA17450	CUFF.65285.2_Ste	KAF8784610.1	Trithorax group protein osa
mRNA17542	CUFF.32277.2_Ste	KAF8784448.1	High mobility group protein B3
mRNA17544	CUFF.32279.1_Ste	KAF8784447.1	Microphthalmia-associated transcription factor
mRNA17600	CUFF.35092.1_Ste	KAF8791075.1
mRNA17617	CUFF.47813.1_Ste	KAF8791072.1
mRNA17620	CUFF.47820.2_Ste	KAF8791067.1
mRNA17621	CUFF.47821.2_Ste	KAF8791066.1
mRNA17636	CUFF.31899.1_Ste	KAF8791031.1
mRNA17640	12484_denovo.path4.1_Ste	KAF8790804.1
mRNA17699	CUFF.16731.1_Ste	KAF8790796.1
mRNA17733	CUFF.47461.1_Ste	KAF8790060.1	Protein yippee-like 5
mRNA17740	CUFF.41974.1_Ste	KAF8790389.1
mRNA17742	CUFF.41960.1_Ste	KAF8790390.1
mRNA17745	CUFF.41954.1_Ste	KAF8790393.1
mRNA17749	CUFF.45848.1_Ste	KAF8790395.1
mRNA17755	CUFF.45523.1_Ste	KAF8790396.1
mRNA17756	CUFF.45525.1_Ste	KAF8790398.1
mRNA17847	CUFF.83743.1_Ste	KAF8785891.1
mRNA17848	CUFF.83754.1_Ste	KAF8785892.1
mRNA17851	CUFF.83757.2_Ste	KAF8785894.1
mRNA17866	CUFF.40717.1_Ste	KAF8785890.1
mRNA17881	CUFF.56235.2_Ste	KAF8785878.1
mRNA17987	CUFF.46107.1_Ste	KAF8785530.1
mRNA18020	CUFF.32338.1_Ste	KAF8784718.1
mRNA18038	CUFF.45286.2_Ste	KAF8785327.1
mRNA18060	CUFF.32333.1_Ste	KAF8784717.1
mRNA18111	CUFF.20778.2_Ste	KAF8784435.1
mRNA18127	CUFF.20783.1_Ste	KAF8784425.1
mRNA18135	CUFF.29640.1_Ste	KAF8784428.1	Paired box protein Pax-9
mRNA18139	CUFF.29638.1_Ste	KAF8784429.1
mRNA18140	CUFF.16185.1_Ste	KAF8784302.1
mRNA18181	CUFF.12745.1_Ste	KAF8790659.1
mRNA18197	CUFF.12766.1_Ste	KAF8790658.1
mRNA18248	CUFF.55922.1_Ste	KAF8790889.1
mRNA18301	CUFF.69174.1_Ste	KAF8790839.1
mRNA18332	CUFF.83022.1_Ste	KAF8790840.1
mRNA18346	CUFF.54597.2_Ste	KAF8790939.1
mRNA18395	CUFF.51294.1_Ste	KAF8790469.1
mRNA18398	CUFF.51257.1_Ste	KAF8790470.1
mRNA18403	CUFF.51263.1_Ste	KAF8790471.1
mRNA18452	CUFF.51274.1_Ste	KAF8790606.1
mRNA18489	CUFF.27740.1_Ste	KAF8791148.1
mRNA18500	CUFF.35995.1_Ste	KAF8790131.1
mRNA18503	CUFF.36003.2_Ste	KAF8790130.1
mRNA18529	CUFF.37633.1_Ste	KAF8785495.1
mRNA18549	CUFF.71326.1_Ste	KAF8784744.1
mRNA18550	CUFF.71464.1_Ste	KAF8784743.1
mRNA18551	CUFF.71300.1_Ste	KAF8784739.1
mRNA18582	CUFF.66061.1_Ste	KAF8785471.1
mRNA18588	CUFF.66067.1_Ste	KAF8785470.1
mRNA18589	CUFF.66122.2_Ste	KAF8785469.1
mRNA18622	CUFF.55978.1_Ste	KAF8791123.1
mRNA18641	CUFF.55993.1_Ste	KAF8790345.1
mRNA18665	CUFF.58477.1_Ste	KAF8790383.1
mRNA18674	CUFF.64112.1_Ste	KAF8790100.1
mRNA18676	CUFF.64182.1_Ste	KAF8790101.1
mRNA18678	CUFF.4228.1_Ste	KAF8791534.1
mRNA18724	CUFF.23466.1_Ste	KAF8790932.1
mRNA18742	CUFF.73062.1_Ste	KAF8790110.1
mRNA18749	CUFF.82343.1_Ste	KAF8790115.1
mRNA18753	CUFF.56723.1_Ste	KAF8790116.1
mRNA18760	CUFF.56718.1_Ste	KAF8790603.1
mRNA18800	CUFF.66700.1_Ste	KAF8790865.1
mRNA18811	CUFF.37792.1_Ste	KAF8790872.1
mRNA18844	CUFF.58831.1_Ste	KAF8791580.1
mRNA18857	CUFF.58843.1_Ste	KAF8791574.1
mRNA18895	CUFF.21957.1_Ste	KAF8791618.1
mRNA18915	CUFF.11521.2_Ste	KAF8790980.1
mRNA18921	CUFF.11529.1_Ste	KAF8790981.1
mRNA18988	CUFF.34755.2_Ste	KAF8790983.1
mRNA18989	CUFF.34772.3_Ste	KAF8790984.1
mRNA18990	CUFF.34756.1_Ste	KAF8790985.1
mRNA18991	CUFF.34768.1_Ste	KAF8790987.1
mRNA19004	CUFF.39959.1_Ste	KAF8790992.1
mRNA19009	CUFF.39926.1_Ste	KAF8790993.1
mRNA19112	CUFF.53758.1_Ste	KAF8791161.1
mRNA19113	CUFF.53781.1_Ste	KAF8791160.1
mRNA19120	CUFF.41871.1_Ste	KAF8785020.1
mRNA19124	CUFF.46096.1_Ste	KAF8785531.1
mRNA19126	CUFF.84146.1_Ste	KAF8785534.1
mRNA19132	CUFF.43738.1_Ste	KAF8785535.1
mRNA19142	CUFF.25060.1_Ste	KAF8785912.1
mRNA19143	CUFF.37635.3_Ste	KAF8785518.1
mRNA19148	CUFF.37643.1_Ste	KAF8785516.1
mRNA19237	CUFF.28904.1_Ste	KAF8785934.1
mRNA19239	CUFF.16704.1_Ste	KAF8784626.1
mRNA19242	CUFF.82353.2_Ste	KAF8784630.1
mRNA19289	CUFF.65994.1_Ste	KAF8790485.1
mRNA19293	CUFF.29964.1_Ste	KAF8790483.1
mRNA19306	CUFF.40505.1_Ste	KAF8790164.1
mRNA19316	gene.g14734.t1.1_Ste	KAF8790166.1
mRNA19318	CUFF.40502.1_Ste	KAF8790169.1
mRNA19326	CUFF.20906.1_Ste	KAF8790170.1
mRNA19332	CUFF.20914.1_Ste	KAF8790173.1
mRNA19333	CUFF.20937.1_Ste	KAF8790174.1
mRNA19336	CUFF.54650.1_Ste	KAF8790176.1
mRNA19341	CUFF.54668.2_Ste	KAF8790178.1
mRNA19350	CUFF.53433.1_Ste	KAF8790180.1
mRNA19365	CUFF.70282.1_Ste	KAF8791553.1
mRNA19367	CUFF.53475.1_Ste	KAF8791552.1	Nuclear receptor subfamily 2 group F member
mRNA19375	CUFF.70805.1_Ste	KAF8790665.1
mRNA19387	CUFF.25804.1_Ste	KAF8784310.1
mRNA19388	CUFF.29625.1_Ste	KAF8784318.1
mRNA19394	CUFF.29673.2_Ste	KAF8784430.1
mRNA19413	CUFF.28309.1_Ste	KAF8784494.1
mRNA19431	CUFF.28333.1_Ste	KAF8784679.1
mRNA19432	CUFF.28317.1_Ste	KAF8784677.1
mRNA19434	CUFF.28311.1_Ste	KAF8784676.1
mRNA19441	CUFF.28365.1_Ste	KAF8784641.1
mRNA19442	CUFF.64075.1_Ste	KAF8784672.1
mRNA19445	CUFF.51778.1_Ste	KAF8784668.1
mRNA19448	CUFF.18660.1_Ste	KAF8784586.1
mRNA19450	CUFF.38501.1_Ste	KAF8784598.1
mRNA19466	CUFF.18666.1_Ste	KAF8784588.1
mRNA19467	CUFF.18682.1_Ste	KAF8784589.1
mRNA19470	gene.g51291.t1.1_Ste	KAF8784590.1
mRNA19479	CUFF.44419.2_Ste	KAF8785536.1
mRNA19480	CUFF.44892.1_Ste	KAF8785539.1
mRNA19483	CUFF.80297.1_Ste	KAF8785540.1
mRNA19490	gene.g61859.t1.1_Ste	KAF8785541.1
mRNA19498	CUFF.80282.1_Ste	KAF8785543.1
mRNA19529	CUFF.65478.1_Ste	KAF8790725.1
mRNA19549	CUFF.46873.1_Ste	KAF8785082.1
mRNA19615	CUFF.51903.1_Ste	KAF8791005.1
mRNA19668	CUFF.29324.1_Ste	KAF8790710.1
mRNA19706	CUFF.28185.2_Ste	KAF8790440.1
mRNA19716	CUFF.45424.1_Ste	KAF8785264.1
mRNA19721	CUFF.67168.1_Ste	KAF8785263.1
mRNA19745	CUFF.55846.1_Ste	KAF8790766.1
mRNA19761	CUFF.55866.1_Ste	KAF8790218.1
mRNA19770	CUFF.54987.2_Ste	KAF8790140.1
mRNA19830	CUFF.69063.1_Ste	KAF8791447.1
mRNA19839	CUFF.47281.1_Ste	KAF8791449.1
mRNA19850	CUFF.62736.1_Ste	KAF8790913.1	Retinoic acid receptor RXR-alpha
mRNA19863	CUFF.62710.1_Ste	KAF8790907.1
mRNA19867	CUFF.5305.1_Ste	KAF8791172.1
mRNA19874	CUFF.27163.1_Ste	KAF8790910.1	Suppressor of hairless protein homolog
mRNA19892	CUFF.61003.2_Ste	KAF8790203.1
mRNA19910	CUFF.5313.1_Ste	KAF8790206.1
mRNA19912	CUFF.33150.1_Ste	KAF8790207.1
mRNA19924	CUFF.43261.1_Ste	KAF8790461.1
mRNA19930	CUFF.28896.1_Ste	KAF8790816.1
mRNA19934	CUFF.28913.1_Ste	KAF8790463.1
mRNA19958	CUFF.5410.1_Ste	KAF8785226.1
mRNA19959	CUFF.5384.1_Ste	KAF8785225.1
mRNA19965	CUFF.23336.1_Ste	KAF8790934.1
mRNA19979	CUFF.23338.1_Ste	KAF8790327.1	COE1 HLH transcription factor
mRNA20006	CUFF.82161.1_Ste	KAF8790333.1
mRNA20009	CUFF.82162.1_Ste	KAF8790335.1
mRNA20012	CUFF.82137.1_Ste	KAF8791554.1
mRNA20020	CUFF.20947.2_Ste	KAF8790743.1
mRNA20021	CUFF.20924.1_Ste	KAF8790855.1
mRNA20032	CUFF.25830.1_Ste	KAF8790753.1
mRNA20040	CUFF.25805.1_Ste	KAF8790252.1
mRNA20049	CUFF.22526.1_Ste	KAF8790644.1
mRNA20076	CUFF.25784.1_Ste	KAF8791352.1
mRNA20086	CUFF.78286.1_Ste	KAF8786043.1
mRNA20088	CUFF.66738.2_Ste	KAF8785262.1
mRNA20091	CUFF.66771.2_Ste	KAF8785167.1
mRNA20095	CUFF.22963.1_Ste	KAF8790126.1
mRNA20102	CUFF.51872.1_Ste	KAF8790134.1
mRNA20134	CUFF.4214.1_Ste	KAF8791529.1
mRNA20147	CUFF.4226.1_Ste	KAF8791521.1
mRNA20149	CUFF.60476.1_Ste	KAF8791520.1
mRNA20178	CUFF.50043.1_Ste	KAF8791493.1
mRNA20181	CUFF.50098.1_Ste	KAF8791495.1
mRNA20192	CUFF.42148.1_Ste	KAF8790054.1
mRNA20193	CUFF.12436.2_Ste	KAF8790048.1
mRNA20205	CUFF.12432.1_Ste	KAF8790047.1
mRNA20206	CUFF.12441.1_Ste	KAF8790046.1
mRNA20212	CUFF.22994.1_Ste	KAF8790045.1
mRNA20216	CUFF.82100.1_Ste	KAF8790977.1	SUM-1 transcription factor
mRNA20225	CUFF.42386.1_Ste	KAF8784992.1
mRNA20229	CUFF.4077.1_Ste	KAF8790387.1
mRNA20253	CUFF.32723.1_Ste	KAF8784958.1
mRNA20257	CUFF.30470.1_Ste	KAF8784993.1
mRNA20258	CUFF.30463.1_Ste	KAF8784994.1
mRNA20262	CUFF.30494.1_Ste	KAF8784995.1
mRNA20263	CUFF.30496.1_Ste	KAF8784998.1
mRNA20267	CUFF.62965.1_Ste	KAF8785014.1
mRNA20270	gene.g23936.t1.1_Ste	KAF8785688.1
mRNA20275	CUFF.54079.2_Ste	KAF8785211.1
mRNA20284	CUFF.59361.1_Ste	KAF8785844.1
mRNA20293	CUFF.3983.1_Ste	KAF8791184.1
mRNA20295	CUFF.19311.1_Ste	KAF8784326.1
mRNA20296	CUFF.54665.1_Ste	KAF8784397.1
mRNA20326	CUFF.83600.1_Ste	KAF8790457.1
mRNA20328	CUFF.19051.1_Ste	KAF8791369.1
mRNA20330	CUFF.19048.1_Ste	KAF8791368.1
mRNA20332	CUFF.19043.1_Ste	KAF8791367.1
mRNA20334	CUFF.19078.3_Ste	KAF8791364.1
mRNA20352	CUFF.82395.1_Ste	KAF8785637.1
mRNA20363	CUFF.82537.1_Ste	KAF8785946.1
mRNA20379	CUFF.45993.1_Ste	KAF8790154.1
mRNA20380	CUFF.46037.1_Ste	KAF8790153.1
mRNA20381	CUFF.46032.1_Ste	KAF8790151.1
mRNA20385	CUFF.54460.1_Ste	KAF8790874.1
mRNA20393	CUFF.63093.1_Ste	KAF8790822.1
mRNA20394	CUFF.63135.1_Ste	KAF8790763.1
mRNA20406	CUFF.26292.1_Ste	KAF8790823.1
mRNA20407	CUFF.26258.1_Ste	KAF8790832.1
mRNA20491	CUFF.11332.2_Ste	KAF8785256.1
mRNA20493	CUFF.11293.1_Ste	KAF8785254.1
